# Programmable enveloped delivery vehicles for human genome engineering *in vivo*

**DOI:** 10.1101/2022.08.24.505004

**Authors:** Jennifer R. Hamilton, Evelyn Chen, Barbara S. Perez, Cindy R. Sandoval Espinoza, Min Hyung Kang, Marena Trinidad, Jennifer A. Doudna

## Abstract

Viruses and virally-derived particles have the intrinsic capacity to deliver molecules to cells, but the difficulty of readily altering cell-type selectivity has hindered their use for therapeutic delivery. Here we show that cell surface marker recognition by antibody fragments displayed on membrane-derived particles encapsulating CRISPR-Cas9 protein and guide RNA can target genome editing tools to specific cells. These Cas9-packaging enveloped delivery vehicles (Cas9-EDVs), programmed with different displayed antibody fragments, confer genome editing in target cells over bystander cells in mixed cell populations both *ex vivo* and *in vivo*.

This strategy enabled the generation of genome-edited chimeric antigen receptor (CAR) T cells in humanized mice, establishing a new programmable delivery modality with widespread therapeutic utility.

**One-Sentence Summary:** Cell-specific molecular delivery with enveloped delivery vehicles (EDVs) enables genome editing *ex vivo* and *in vivo*.
