## Supplementary material for "Programmable enveloped delivery vehicles for human genome engineering *in vivo*": Table S1. Information on single-chain variable fragment targeting molecule sequences

### Sheet: scfvs
scFv name in manuscript	Species reactivity	n-terminal myc tag	linker	additional serine n-terminal of CD8a hinge	VH-VL or VL-VH orientation	source sequence format	source sequence	sequence source
CD4 scFv 1	Human	no	GGGGSGGGGSGGGGS	yes	VH-VL	monoclonal	IMGT/mAb-DB ID 241 (ibalizumab)	https://www.imgt.org/mAb-DB/mAbcard?AbId=241
CD4 scFv 2	Human	no	GGGGSGGGGSGGGGS	yes	VL-VH	monoclonal	IMGT/mAb-DB ID 241 (ibalizumab)	https://www.imgt.org/mAb-DB/mAbcard?AbId=241
CD19 scFv 1	Human	yes	TGGGGSGGGGSGGGGS	no		scFv	CAR previously used in Hamilton and Tsuchida 2021
CD19 scFv 2	Human	no	TGSTSGSGKPGSGEGSTKG	yes	VL-VH	scFv	IMGT/mAb-DB ID 1232	https://www.imgt.org/mAb-DB/mAbcard?AbId=1232 https://pubmed.ncbi.nlm.nih.gov/9566763/
CD20 scFv 1	Human	no	GGGGSGGGGSGGGGS	yes	VL-VH	monoclonal	IMGT/mAb-DB ID 161 (rituximab)	https://web.expasy.org/abcd/ABCD_AC969 https://www.imgt.org/mAb-DB/mAbcard?AbId=161
CD20 scFv 2	Human	no	GGGGSGGGGSGGGGS	yes	VH-VL	monoclonal	IMGT/mAb-DB ID 161 (rituximab)	https://web.expasy.org/abcd/ABCD_AC969 https://www.imgt.org/mAb-DB/mAbcard?AbId=161
CD28 scFv 1	Human	no	GGGGSGGGGSGGGGSS	yes	VH-VL	monoclonal	PDB ID 1YJD	https://www.rcsb.org/structure/1YJD
CD28 scFv 2	Human	no	GGGGSGGGGSGGGGSS	yes	VL-VH	monoclonal	PDB ID 1YJD	https://www.rcsb.org/structure/1YJD
CD3 scFv 1	Human	no	TGGGGSGGGGSGGGGS	yes	VL-VH	scFv	PDB ID 1XIW (UCHT1)	https://web.expasy.org/abcd/ABCD_AA340
CD3 scFv 2	Human	no	GGGGSGGGGSGGGGS	yes	VH-VL	scFv	OKT3	https://web.expasy.org/abcd/ABCD_AH953
CD3 scFv 3	Human	no	GGGGSGGGGSGGGGS	yes	VH-VL	scFv diabody	IMGT/mAb-DB ID 1074 (acapatamab)	https://www.imgt.org/3Dstructure-DB/cgi/details.cgi?pdbcode=11421
CD45 scFv 1	Human	no	GGGGSGGGGSGGGGSS	yes	VH-VL	monoclonal	Ab4122	https://web.expasy.org/abcd/ABCD_AA988
CD45 scFv 2	Human	no	GGGGSGGGGSGGGGSS	yes	VL-VH	monoclonal	Ab4122	https://web.expasy.org/abcd/ABCD_AA988
CD45 scFv 3	Human	no	GGGGSGGGGSGGGGSS	yes	VH-VL	monoclonal	Ab4129	https://web.expasy.org/abcd/ABCD_AA989
CD45 scfv 4	Human	no	GGGGSGGGGSGGGGSS	yes	VL-VH	monoclonal	Ab4129	https://web.expasy.org/abcd/ABCD_AA989
CD45 scFv 5	Human	no	GGGGSGGGGSGGGGSS	yes	VH-VL	monoclonal	IMGT/mAb-DB ID 633 (apamistamab)	https://www.imgt.org/3Dstructure-DB/cgi/details.cgi?pdbcode=10856
CD45 scFv 6	Human	no	GGGGSGGGGSGGGGSS	yes	VL-VH	monoclonal	IMGT/mAb-DB ID 633 (apamistamab)	https://www.imgt.org/3Dstructure-DB/cgi/details.cgi?pdbcode=10856
